# Dynamic flexibility of the murine gut microbiota to morphine disturbance enables escape from the stable dysbiosis associated with addiction-like behavior

**DOI:** 10.1101/2025.06.01.657215

**Authors:** Izabella Sall, Randi Foxall, Lindsey Felth, Anirudh Gaur, Jennifer L. Whistler, Cheryl A. Whistler

**Affiliations:** Department of Molecular, Cellular, & Biomedical Sciences, University of New Hampshire, Durham, NH, USA; Graduate program in Molecular and Evolutionary Systems Biology, University of New Hampshire, Durham, NH, USA; Center for Neuroscience, University of California–Davis, Davis, CA, USA; Department of Physiology and Membrane Biology, UC Davis School of Medicine, Davis, CA, USA

**Author notes:** Address correspondence to Cheryl A. Whistler, Jennifer L. Whistler.

**Keywords:** Microbiota, opioid, network analysis, compulsive behaviors, dysbiosis, opioid use disorder, morphine

## Abstract

Although opioids are effective analgesics, they can lead to problematic drug use behaviors that underlie opioid use disorder (OUD). Opioids also drive gut microbiota dysbiosis which is linked to altered opioid responses tied to OUD. To interrogate the role of the gut microbiota in a mouse model of OUD, we used a longitudinal paradigm of voluntary oral morphine self-administration to capture multiple facets of drug seeking and preserve both individual behavioral response and gut microbiota variation to examine associations between these two variables. After prolonged morphine consumption, only a subset of mice transitioned to a state we define statistically as compulsive. In compulsive mice, morphine fragmented the microbiota networks which subsequently reorganized to form robust novel connections. In contrast, the communities of non-compulsive mice also changed but were highly interconnected during morphine disturbance and maintained more continuity post morphine suggesting dynamic flexibility. Compulsive mice displayed a greater loss of functional diversity and a shift towards a new stable state dominated by potential pathobionts, whereas non-compulsive mice better preserved genera associated with gut health and broader functional diversity. These findings highlight how persistent and stable gut microbiota dysbiosis aligns with long-term behavioral changes underlying OUD, potentially contributing to relapse.
