## Supplemental Talbes for "Dynamic flexibility of the murine gut microbiota to morphine disturbance enables escape from the stable dysbiosis associated with addiction-like behavior"

### Sheet: Supplemental Table 1
Supplemental Table 1: Pairwise comparisons of beta diversity each week relative to week one of morphine self-administration for division into distinct stages.
A. Weeks of morphine self-administration by cohort.
Cohort 1 (n = 16): Purchased from Jackson Laboratories						Cohort 2 (n = 8): Bred in-house at UCD
W1						W1
W2						W2
W2
W3
W3
W4						W4
						W5
W6						W6
W7						W7
W8
W9						W9
						W10
W11
W12						W12
W13						W13
W14						W14
						W15
W18						W18
B. PERMANOVA tests of each week relative to week one.
Cohort 1 (n = 16): Purchased from Jackson Laboratories						Cohort 2 (n = 8): Bred in-house at UCD
W1 vs W2	0.9434					W1 vs. W2	0.4411
W1 vs W3	0.931					W1 vs. W4	0.132
W1 vs W4	0.7482					W1 vs. W5	0.1423
W1 vs W6	0.3114					W1 vs. W6	0.0983
W1 vs W7	0.1945					W1 vs. W7	0.1111
W1 vs W8	0.0303					W1 vs. W9	0.1575
W1 vs W9	0.0003					W1 vs. W10	0.0539
W1 vs W11	0.0001					W1 vs. W12	0.0028
W1 vs W12	0.0001					W1 vs. W13	0.0047
W1 vs W13	0.0001					W1 vs. W14	0.0007
W1 vs W14	0.0001					W1 vs. W15	0.0018
W1 vs W18	0.0001					W1 vs. W18	0.001

### Sheet: Supplemental Table 2
Supplemental Table 2: Pairwise comparisons of phases and the development of compulsive drug-seeking depicted in Figure 2A and 2C .
A. Beta dispersion of phases
Pairwise Comparisons	Observed P-value	Permuted P-value			Degrees of Freedom	Sum of Squares	Mean Squares	F Statistic	Permutations	p-value
Pre-Paradigm vs. Extinction	0.014	0.010738		Groups	3	0.03961	0.0132021	3.1144	999	0.029
Pre-Paradigm vs. Reinstatement	0.015	0.010459		Residuals	174	0.7376	0.0042391
Pre-Paradigm vs. Post-Paradigm	0.132	0.113069
Extinction vs. Reinstatement	0.358	0.372154
Extinction vs. Post-Paradigm	0.891	0.871159
Reinstatement vs. Post-Paradigm	0.422	0.427296
Pre-Paradigm vs. Post-Self-Administration (Combined)	0.007176	0.008			Degrees of Freedom	Sum of Squares	Mean Squares	F Statistic	Permutations	p-value
				Groups	1	0.03036	0.020257	7.4002	999	0.008
				Residuals	176	0.72198	0.0041022
B. PERMANOVA of phases
Pairwise Comparisons		Degrees of Freedom	Sum of Squares	R2	F-Statistic	p-value
Pre-Paradigm vs. Extinction	Model	1	2.2861	0.22397	38.385	0.0001
	Residual	133	7.921	0.77603
	Total	134	10.2071	1
Pre-Paradigm vs. Reinstatement	Model	1	1.186	0.21166	18.794	0.0001
	Residual	70	4.4173	0.78834
	Total	71	5.6033	1
Pre-Paradigm vs. Post-Paradigm	Model	1	1.2496	0.21211	19.114	0.0001
	Residual	71	4.6418	0.78789
	Total	72	5.8913	1
Extinction vs. Reinstatement	Model	1	0.0536	0.00967	1.0054	0.4159
	Residual	103	5.4893	0.99033
	Total	104	5.5429	1
Extinction vs. Post-Paradigm	Model	1	0.0711	0.01229	1.2936	0.2384
	Residual	104	5.7138	0.98771
	Total	105	5.7848	1
Reinstatement vs. Post-Paradigm	Model	1	0.06231	0.02742	1.156	0.316
	Residual	41	2.21006	0.97258
	Total	42	2.27237	1
Pre-Paradigm vs. Post-Self-Administration (Combined)	Model	1	2.6903	0.20781	46.168	0.001
	Residual	176	10.2558	0.79219
	Total	177	12.9461	1
C. Beta dispersion of compulsive vs non-compulsive mice
Experience	Distance	Observed p-value	Permuted p-value				Pre-Paradigm (Jensen-Shannon Dissimilarity)
Pre-Paradigm	Jensen-Shannon Dissimiliarity	0.78567	0.773					Degrees of Freedom	Sum of Squares	Mean Squares	F Statistic	Permutations	P-value
Extinction	Jensen-Shannon Dissimiliarity	0.12399	0.139				Groups	1	0.000289	0.0002891	0.0748	999	0.772
Reinstatement	Jensen-Shannon Dissimiliarity	0.23815	0.234				Residuals	49	0.189473	0.0038668
Post-Paradigm	Jensen-Shannon Dissimiliarity	0.31473	0.331				Extinction (Jensen-Shannon Dissimilarity)
Pre-Paradigm vs. Post-Self-Administration (Combined)	Jensen-Shannon Dissimiliarity	0.026742	0.023					Degrees of Freedom	Sum of Squares	Mean Squares	F Statistic	Permutations	P-value
							Groups	1	0.01077	0.0107726	2.4154	999	0.131
							Residuals	82	0.36571	0.0044599
							Reinstatement (Jensen-Shannon Dissimilarity)
								Degrees of Freedom	Sum of Squares	Mean Squares	F Statistic	Permutations	P-value
							Groups	1	0.005664	0.0056642	1.4834	999	0.236
							Residuals	19	0.072551	0.0038185
							Post-Paradigm (Jensen-Shannon Dissimilarity)
								Degrees of Freedom	Sum of Squares	Mean Squares	F Statistic	Permutations	P-value
							Groups	1	0.006653	0.0066531	1.0635	999	0.338
							Residuals	20	0.125119	0.006256
							Post-Self-Administration (Combined) (Jensen-Shannon Dissimiliarity)
								Degrees of Freedom	Sum of Squares	Mean Squares	F Statistic	Permutations	P-value
							Groups	1	0.02174	0.0217393	5.0254	999	0.023
							Residuals	125	0.54074	0.0043259
D. PERMANOVA of compulsive vs. non-compulsive mice throughout the paradigm (Distance ~ Compulsivity; strata = Cohort)
Experience		Degrees of Freedom	Sum of Squares	R2	F-Statistic	p-value
Pre-Paradigm	Model	1	0.115	0.03255	1.6486	0.17
	Residual	49	3.313	0.96745
	Total	50	3.4245	1
Extinction	Model	1	0.1121	0.02493	2.0968	0.068
	Residual	82	4.3844	0.97507
	Total	83	4.4965	1
Reinstatement	Model	1	0.04823	0.04858	0.9701	0.519
	Residual	19	0.94458	0.95142
	Total	20	0.99281	1
Post-Paradigm	Model	1	0.04361	0.03582	0.7431	0.701
	Residual	20	1.17364	0.96418
	Total	21	1.21725	1
Post-Self-Administration (Combined)	Model	1	0.188	0.02752	3.5378	0.005
	Residual	125	6.6433	0.97248
	Total	126	6.8313	1

### Sheet: Supplemetal Table 3
Supplemental Table 3: Statistics from comparisons of microbiota association networks of compulsive versus not compuslive mice before throughout the paradigm depicted in Figure 4.
A. Global network properties pre-paradigm.
Largest connected component (LCC):
	not compulsive	compuslive	absolute difference	p-value
Relative LCC size	0.703	0.422	0.281	0.168317
Clustering coefficient	0.104	0.284	0.18	0.069307
Moduarity	0.691	0.619	0.072	0.207921
Positive edge percentage	85.714	77.419	8.295	0.227723
Edge density	0.049	0.088	0.039	0.059406
Natural connectivity	0.027	0.047	0.02	0.069307
Vertex connectivity	1	1	0	1
Edge connectivity	1	1	0	1
Average dissimilarity*	0.686	0.686	0	0.90099
Average path length**	4.038	2.967	1.071	0.108911
Whole network:
	not compulsive	compuslive	absolute difference	p-value
Number of components	10	19	9	0.178218
Clustering coefficient	0.13	0.24	0.109	0.217822
Moduarity	0.753	0.78	0.026	0.722772
Positive edge percentage	88.333	86.538	1.795	0.80198
Edge density	0.03	0.026	0.004	0.60396
Natural connectivity	0.018	0.018	0	0.653465
-----
p-values: one-tailed test with null hypothesis diff=0
*: Dissimilarity = 1 - edge weight
**Path length: Sum of dissimilarities along the path
______________________________
Similarity between the most central nodes for inferred microbial co-occurrence networks
	Jaccard Index	P(<=Jacc)	P(>=Jacc)
degree	0.167	0.059351	0.9801
betweenness centrality	0.267	0.404065	0.79076
closeness centrality	0.348	0.651353	0.519308
eigenvector centrality	0.429	0.87522	0.239875
hub taxa	0	0.444444	1
-----
Jaccard index ranges from 0 (compl. different) to 1 (sets equal)
______________________________
B. Global network properties during morphine self-administration.
Whole network:
	not compulsive	compuslive	absolute difference	p-value
Number of components	1	34	33	0.019802	number of interconnected colored groups					less interconnected
Clustering coefficient	0.19	0.136	0.053	0.485149
Moduarity	0.426	0.536	0.11	0.851485
Positive edge percentage	88.71	100	11.29	0.118812
Edge density	0.082	0.117	0.035	0.19802
Natural connectivity	0.02	0.069	0.048	0.059406
Vertex connectivity	1	1	0	1
Edge connectivity	1	1	0	1
Average dissimilarity*	0.684	0.69	0.007	0.118812
Average path length**	1.925	2.674	0.749	0.80198
-----
p-values: one-tailed test with null hypothesis diff=0
*: Dissimilarity = 1 - edge weight
**Path length: Sum of dissimilarities along the path
______________________________
Similarity between the most central nodes for inferred microbial co-occurrence networks
	Jaccard Index	P(<=Jacc) (dissimiliariy)	P(>=Jacc) (similiarity)
degree	0.208	0.138254	0.940649
betweenness centrality	0.095	0.012831	0.997694	how long it takes to get from one microbe to another (length of connection)							inteconnectedness
closeness centrality	0.172	0.045131	0.9839
eigenvector centrality	0.261	0.31003	0.830514
hub taxa	0	0.296296	1
-----
Jaccard index ranges from 0 (compl. different) to 1 (sets equal)
Centrality measures for the most cental nodes in the complete co-occurrence networks (in decreasing order of absolutely difference)
	not compulsive	compuslive	absolute difference	p-value
family Ruminococcaceae (ASV_79)	53.321	0	53.321	0.003355	specific microbes where centrality measures are different
Ralstonia (ASV_1308)	49.953	0	49.953	0.003355	identifying microbes that are inteconnected (connections to other microbes) most central = more connections
Bacteroides (ASV_4)	47.019	0	47.019	0.003355
Sphingomonas (ASV_1490)	46.329	0	46.329	0.003355
family Muribaculaceae (ASV_6)	46.003	0	46.003	0.003355
family Christensenellaceae (ASV_393)	45.14	0	45.14	0.003355
Blautia (ASV_398)	44.402	0	44.402	0.00343
Paraprevotella (ASV_45)	46.522	2.161	44.361	0.003355
Sutterella (ASV_76)	43.773	0	43.773	0.003355
Clostridium (ASV_3167)	43.745	0	43.745	0.00343
C. Global network properties post-self-administration.
Largest connected component (LCC):
	not compulsive	compuslive	absolute difference	p-value
Relative LCC size	0.125	0.929	0.804	0.009901	largest connected component colored component
Clustering coefficient	0	0.227	0.227	0.306931
Moduarity	0.292	0.652	0.36	0.059406
Positive edge percentage	100	79.452	20.548	0.188119
Edge density	0.286	0.055	0.231	0.059406
Natural connectivity	0.218	0.024	0.194	0.019802
Vertex connectivity	1	1	0	1
Edge connectivity	1	1	0	1
Average dissimilarity*	0.652	0.685	0.033	0.019802	inteconnectedness is different between compulsive and non-compulsive
Average path length**	1.355	2.988	1.633	0.19802
Whole network:
Whole network:
	not compulsive	compuslive	absolute difference	p-value
Number of components	21	5	16	0.277228
Clustering coefficient	0	0.227	0.227	0.108911
Moduarity	0.887	0.652	0.235	0.029703	sub-communites (colored groups) are still interconnnected are still connected with the whole network (not as isolated)
Positive edge percentage	85.714	79.452	6.262	0.50495
Edge density	0.023	0.047	0.025	0.039604	compulsive mice acquired new stronger connections compared to non-compulsive mice
Natural connectivity	0.02	0.022	0.001	0.029703	interconnectedness
-----
p-values: one-tailed test with null hypothesis diff=0
*: Dissimilarity = 1 - edge weight
**Path length: Sum of dissimilarities along the path
______________________________
Similarity between the most central nodes for inferred microbial co-occurrence networks
	Jaccard Index	P(<=Jacc)	P(>=Jacc)
degree	0.391	0.793571	0.348647
betweenness centrality	0	0.007707	1	slight difference in inteconnectedness
closeness centrality	0.304	0.480692	0.68997
eigenvector centrality	0.389	0.77674	0.39149
hub taxa	0	0.296296	1
-----
Jaccard index ranges from 0 (compl. different) to 1 (sets equal)
Centrality measures for the most cental nodes in the complete co-occurrence networks (in decreasing order of absolutely difference)
	not compulsive	compuslive	absolute difference	p-value
class Alphaproteobacteria (ASV_333)	2.745	30.478	27.734	0.000687	compulsive mice acquired new connections
family F16 (ASV_1033)	0	25.441	25.441	0.000687
family Coriobacteriaceae (ASV_236)	2.11	27.543	25.433	0.000742
AF12 (ASV_344)	0	25.231	25.231	0.000687
order RF39 (ASV_28)	0	24.533	24.533	0.000742
Desulfovibrio (ASV_124)	0	23.361	23.361	0.000687
order Clostridiales (ASV_26)	4.312	27.532	23.22	0.000742
Odoribacter (ASV_189)	3.458	26.348	22.89	0.000742
Streptococcus (ASV_869)	4.896	26.966	22.07	0.000742
Bifidobacterium (ASV_27)	1.445	23.455	22.01	0.000742

### Sheet: Supplemental Table 4
Supplemental Table 4: Statistics from differential abundance/variability and biomarker discovery test of compulsivity depicted in Figure 5.
A. All Phases
ASV	Community Member	p-value for Differential Abundance	p-value for Differential Variability	Biomarker	LDA Effect Size
ASV_66	g__Parabacteroides	1.17e-22		Non-Compulsive	-3.39548
ASV_350	g__Coprobacillus	2.04e-08
ASV_30	g__Prevotella	6.58e-08		Compulsive	3.83443
ASV_398	g__Blautia	2.54e-05	0.00282459
ASV_236	f__Coriobacteriaceae	4.8e-05		Compulsive	2.35908
ASV_28	o__RF39	0.00033792
ASV_27	g__Bifidobacterium	0.00747927		Non-Compulsive	-3.41744
ASV_501	g__Dorea	0.00747927
ASV_200	f__Erysipelotrichaceae	0.00858915
ASV_96	g__Coprococcus	0.00882573		Non-Compulsive	-2.97918
ASV_76	g__Sutterella	0.00882573	0.0372366	Compulsive	2.93822
ASV_10	g__Turicibacter	0.00882573
ASV_519	g__Staphylococcus	0.0107217
ASV_6	f__S24-7	0.0291099	0.0176397	Compulsive	4.41732
ASV_38	g__Oscillospira	0.0314997	0.0372366	Non-Compulsive	-3.5977
ASV_4	g__Bacteroides	0.0336046
ASV_1257	g__Delftia	0.0378217
ASV_890	g__Methylobacterium	0.0437707
B. Pre-Paradigm
ASV	Community Member	p-value for Differential Abundance	p-value for Differential Variability	Biomarker	LDA Effect Size
ASV_501	g__Dorea	0.00010931
ASV_30	g__Prevotella	0.00282723
ASV_19	g__Allobaculum	0.00282723
ASV_350	g__Coprobacillus	0.00282723	0.0363253
ASV_6	f__S24-7	0.0130173
ASV_398	g__Blautia	0.0174019
C. Early Morphine Self-Administration
ASV	Community Member	p-value for Differential Abundance	p-value for Differential Variability	Biomarker	LDA Effect Size
ASV_5	g__Lactobacillus	3.71e-285	0.0312305
ASV_236	f__Coriobacteriaceae	6.13e-21	1.79e-05	Compulsive	2.7015
ASV_427	g__Candidatus Arthromitus	1.37e-18	0.00500578
ASV_30	g__Prevotella	4.01e-06	0.0057182
ASV_4	g__Bacteroides	0.00011294	0.00500578	Non-Compulsive	-4.23614
ASV_398	g__Blautia	0.00012125	0.0105406
ASV_501	g__Dorea	0.00963862
ASV_890	g__Methylobacterium	0.0224963
ASV_671	g__Enterococcus	0.0279036
ASV_28	o__RF39	0.0279036
ASV_2	g__Akkermansia	0.0331535		Compulsive	4.46007
D. Late Morphine Self Administration
ASV	Community Member	p-value for Differential Abundance	p-value for Differential Variability	Biomarker	LDA Effect Size
ASV_427	g__Candidatus Arthromitus	9.24e-31	0.00080768
ASV_66	g__Parabacteroides	3.87e-18	0.0091671	Non-Compulsive	-3.34147
ASV_30	g__Prevotella	1.91e-06	0.0156422	Compulsive	4.17141
ASV_236	f__Coriobacteriaceae	2.84e-06	0.00012741	Compulsive	2.4379
ASV_32	f__Lachnospiraceae	5.17e-05	0.00103783	Non-Compulsive	-4.02744
ASV_90	g__[Ruminococcus]	5.17e-05	0.00022444	Non-Compulsive	-3.5966
ASV_38	g__Oscillospira	0.00011706	0.00550643	Non-Compulsive	-4.01123
ASV_96	g__Coprococcus	0.00018484	0.00813328	Non-Compulsive	-3.34603
ASV_79	f__Ruminococcaceae	0.00033631	0.00902908
ASV_6	f__S24-7	0.00059271	0.0123897
ASV_76	g__Sutterella	0.0006042	0.00559272	Compulsive	3.28119
ASV_185	g__Dehalobacterium	0.00153342	0.0106265	Non-Compulsive	-2.26304
ASV_519	g__Staphylococcus	0.00791209	0.0467682
ASV_501	g__Dorea	0.00855179
ASV_890	g__Methylobacterium	0.0114384	0.030492
ASV_27	g__Bifidobacterium	0.0133862	0.0439792	Non-Compulsive	-3.72675
ASV_836	g__Cupriavidus	0.0201615
ASV_166	g__Adlercreutzia	0.0201615		Non-Compulsive	-2.80705
ASV_350	g__Coprobacillus	0.0360304
ASV_28	o__RF39	0.0392301
ASV_26	o__Clostridiales	0.0392301		Non-Compulsive	-3.96476
ASV_5	g__Lactobacillus	0.0446035
E. Extinction
ASV	Community Member	p-value for Differential Abundance	p-value for Differential Variability	Biomarker	LDA Effect Size
ASV_30	g__Prevotella	0.0106347		Compulsive	4.10721
ASV_189	g__Odoribacter	0.0106347
ASV_143	g__Clostridium	0.0106347		Compulsive	2.46923
ASV_671	g__Enterococcus	0.0147395
ASV_72	f__Peptostreptococcaceae	0.0147395
F. Reinstatement
ASV	Community Member	p-value for Differential Abundance	p-value for Differential Variability	Biomarker	LDA Effect Size
ASV_30	g__Prevotella	2.35299e-10		Compulsive	4.16547
ASV_32	f__Lachnospiraceae	7.88275e-07	0.0140844	Non-Compulsive	-4.30117
ASV_588	g__Anaerotruncus	0.00403065
ASV_38	g__Oscillospira	0.00496481
ASV_26	o__Clostridiales	0.0234289		Non-Compulsive	-4.45017
G. Post-Paradigm
ASV	Community Member	p-value for Differential Abundance	p-value for Differential Variability	Biomarker	LDA Effect Size
ASV_30	g__Prevotella	1.24663e-10		Compulsive	3.98501
ASV_143	g__Clostridium	0.0126234

### Sheet: Supplemental Table 5
Supplemental Table 5: Indicator taxa of compulsivity.
A. Indicator taxa of compulsivity during paradigm phases
Phase	Compuslivity Category	Genera (ASV)	A Probability of Sample with ASV belongs to Compulsivity Category	B Probability of finding ASV in sample from Compulsivity Category	Indicator Value	Adjusted p-value
All	Not compulsive	order RF32 (ASV_564)	0.7843	0.1939	0.39	0.007
	Compulsive	family Peptococcaceae (ASV_705)	0.74809	0.33333	0.499	0.002
	Compulsive	Sporobacter (ASV_2283)	0.78873	0.26667	0.459	0.002
	Compulsive	Christensenella (ASV_1196)	1	0.08	0.283	0.009
	Compulsive	Janthinobacterium (ASV_1056)	1	0.05333	0.231	0.037
Pre-Paradigm	Compulsive	family Peptococcaceae (ASV_705)	1	0.3889	0.624	0.004
	Compulsive	Sporobacter (ASV_2283)	1	0.3889	0.624	0.002
	Compulsive	Candidatus arthromitus (ASV_427)	0.8421	0.4444	0.612	0.014
	Compulsive	Curtobacterium (ASV_1462)	0.9032	0.3889	0.593	0.005
Early Morphine Self-Administration	Compulsive	Anaerofustis (ASV_779)	0.7521	0.7	0.726	0.004
	Compulsive	family Peptococcaceae (ASV_705)	1	0.4	0.632	0.002
Late Morphine Self-Administration	Not compulsive	family Methylobacteriaceae (ASV_1168)	1	0.3846	0.62	0.004
Extinction	Compulsive	family Christensenellaceae (ASV_1196)	1	0.2778	0.527	0.016
Reinstatement	Compulsive	Clostridium (ASV_399)	0.8889	1	0.943	0.002
